# T cell stimulation remodels the latently HIV-1 infected cell population by differential activation of proviral chromatin

**DOI:** 10.1101/2021.10.04.461021

**Authors:** Birgitta Lindqvist, Wlaa Assi, Julie Roux, Luca Love, Bianca B. Jütte, Anders Sönnerborg, Tugsan Tezil, Eric Verdin, J. Peter Svensson

## Abstract

The reservoir of latently HIV-1 infected cells is heterogeneous. To achieve an HIV-1 cure, the reservoir of activatable proviruses should be eliminated while permanently silenced proviruses may be tolerated. We have developed a method to assess the proviral nuclear microenvironment in single cells. In latently HIV-1 infected cells, a zinc finger protein tethered to the HIV-1 promoter produced a fluorescent signal as a protein of interest came in its proximity, such as the viral transactivator Tat when recruited to the nascent RNA. Tat is essential for viral replication. In these cells we assessed the proviral activation and chromatin composition. By linking Tat recruitment to proviral activity, we dissected the mechanisms of HIV-1 latency reversal and the consequences of HIV-1 production. A pulse of promoter-associated Tat was identified that contrasted to the continuous production of viral proteins. As expected, promoter H3K4me3 led to substantial expression of the provirus following T cell stimulation. However, the activation-induced cell cycle arrest and death led to a surviving cell fraction with proviruses encapsulated in repressive chromatin. Further, this cellular model was used to reveal mechanisms of action of small molecules. In a proof-of-concept study we determined the effect of an enhancer specific CBP/P300-inhibitor on HIV-1 latency reversal. Only proviruses resembling active enhancers, associated with H3K4me1 and H3K27ac, efficiently recruited Tat. Tat-independent HIV-1 latency reversal of unknown significance still occurred. We present a method for single cell assessment of the microenvironment of the latent HIV-1 proviruses, used here to reveal how T cell stimulation modulates the proviral activity and how the subsequent fate of the infected cell depends on the chromatin context.
