## Supplemental Table 2 for "T cell stimulation remodels the latently HIV-1 infected cell population by differential activation of proviral chromatin"

### Sheet: Primers
Name	Function	Sequence	HXB2 position	reference
ChIP and RIP
5LTR F	F	GCCTCAATAAAGCTTGCCTTGA	522-543	Vicenti et al 2017
5LTR R	R	GGCGCCACTGCTAGAGATTTT	622-642RC
nuc-1 F	F	GCTTGCCTTGAGTGCTCA	533-551	Lindqvist et al, 2020		Nuc1-533 F	F
nuc-1 R	R	CGAGAGATCTCCTCTGGCTTTA	667- 688RC			Nuc1-667 R	R
gag 6F	F	CATGTTTTCAGCATTATCAGAAGGA	1299-1323	Christoferson et al 2000
gag 84R	R	TGCTTGATGTCCCCCCACT	1359-1377RC
rpp30 F	F	GATTTGGACCTGCGAGCG	-	Massanella et al 2015
rpp30 R	R	GCGGCTGTCTCCACAAGT	-
Gibson assembly
pHR backbone	R	GTACCGCGGGCCCGGCCACC
pHR backbone	F	AGCCTGGGCAGCGGCTCCCC
pHR-ZFP3	F	TGCAGGATATCAAGCTTGCGGTACCGCGGGCCCGGCCACCATGGATTACAAAGACCACGA
ZFP-pHR	R	CCACCTTGCGTTTTTTCTTGGGGGAGCCGCTGCCCAGGCTGGATCCGGAGCCTCTCAGGT
P2A-BFP	F	TGGAGGAGAACCCTGGACCTagcgagctgattaaggagaa
BFP-P2A	R	ttctccttaatcagctcgctAGGTCCAGGGTTCTCCTCCA
BFP-pHR	F	tggggcacaagcttaattagtaaggccgcgactctagagt
pHR-BFP	R	actctagagtcgcggccttactaattaagcttgtgcccca
Amp F	F	tgataacactgcggccaact
Amp R	R	ggtcctccgatcgttgtcag
pHR Fw	F	tccgctactaacttcagc
pHR Rv	R	cgagtgaggggttgtgag
ZF3 Fw	F	acaacccctcactcgatggattacaaagaccacgatggg
ZF3 Rv	R	gaagttagtagcggaggatccggagcctctcagg
seq pHR R	R	atgatggccatgttatcctc
seq pHR F	F	cttcccgagctctataaaaga
